# Vacuolar type H^+^ ATPase is involved in stress responses in *Leishmania mexicana* by regulating the lysosomal pH

**DOI:** 10.64898/2026.08.21.746154

**Authors:** Çağla Alagöz, Andreia Albuquerque-Wendt, Eva Gluenz

**Author notes:** Department of Parasitology, Faculty of Science, Charles University, Prague, Czech Republic Parasite Chemotherapy Unit, Swiss Tropical and Public Health Institute, Allschwil, Switzerland University of Basel, Basel, Switzerland; Global Health and Tropical Medicine, GHTM, LA-REAL, Instituto de Higiene e Medicina Tropical, IHMT, Universidade NOVA de Lisboa, Lisboa, Portugal.

## Abstract

Vacuolar H^+^ ATPases (v-ATPases) are conserved proton pumps that support diverse biological functions through acidification of cellular organelles. The protozoan parasite *Leishmania* requires its v-ATPase for survival in the sand fly vector and mammalian host, but genetic mutants remain viable *in vitro*. To gain further insight into this conditionally lethal phenotype, we first mapped organellar localization of the v-ATPase by co-localisation imaging of fluorescently tagged v-ATPase subunits and organelle markers. The v-ATPase signal was strongest in the flagellar pocket region, consistent with enrichment in the contractile vacuole complex (CVC). To define the conditions that require a functional v-ATPase, deletion mutants were exposed to different stresses (pH, temperature, osmolality, dense culture). All tested deviations from standard culture conditions affected the mutants’ growth rate, viability or both. Despite differences in phenotype severity, all stressors triggered the formation of a large autolysosome, positive for the autophagy marker protein ATG8 and the lysosomal enzyme cysteine peptidase A, indicating an arrest at the final step of autophagy. Measurements with the pH sensor pHLuorin2 showed that the luminal pH of the lysosomes was 5.6 in unperturbed promastigotes and 7.1 in v-ATPase mutants. These data support a canonical function for the *Leishmania* v-ATPase in lysosome acidification and autophagy, which is essential for parasite differentiation, and identify the poorly characterized *Leishmania* CVC as another major site of v-ATPase concentration.
