## Supplementary Table 1 for "Vacuolar type H^+^ ATPase is involved in stress responses in *Leishmania mexicana* by regulating the lysosomal pH"

### Sheet: v-ATPase subunits localization 
Domain	Subunit	GeneID	Tagged terminus	Localization in Promastigotes	Localization in Amastigotes
V1	A	LmxM.33.3670	Ctag	Flagellar pocket region region	Flagellar pocket region region
V1	A	LmxM.33.3670	Ntag	Flagellar pocket region region	Flagellar pocket region region
V1	B	LmxM.28.2430	Ctag	Flagellar pocket region region	Flagellar pocket region region + cytoplasmic diffuse
V1	B	LmxM.28.2430	Ntag	Flagellar pocket region region	Flagellar pocket region region
V1	C	LmxM.18.0560	Ctag	Flagellar pocket region + cytoplasmic diffuse	Flagellar pocket region + cytoplasmic diffuse
V1	C	LmxM.18.0560	Ntag	Flagellar pocket region + cytoplasmic diffuse	Flagellar pocket region + cytoplasmic diffuse
V1	D	LmxM.34.0700	Ctag	Flagellar pocket region	Flagellar pocket region
V1	D	LmxM.34.0700	Ntag	Flagellar pocket region	Flagellar pocket region
V1	E	LmxM.36.3100	Ctag	Flagellar pocket region	were not imaged
V1	E	LmxM.36.3100	Ntag	Flagellar pocket region	Flagellar pocket region
V1	F	LmxM.12.0520	Ctag	Flagellar pocket region + cytoplasmic diffuse	Flagellar pocket region
V1	F	LmxM.12.0520	Ntag	did not survive transfection
V1	G	LmxM.23.0340	Ctag	Flagellar pocket region	Flagellar pocket region
V1	G	LmxM.23.0340	Ntag	Flagellar pocket region + cytoplasmic diffuse	Flagellar pocket region + cytoplasmic diffuse
V1	H	LmxM.21.1340	Ctag	Flagellar pocket region	were not imaged
V1	H	LmxM.21.1340	Ntag	Flagellar pocket region	Flagellar pocket region
Vo	a	LmxM.23.1510	Ctag	Flagellar pocket region + cytoplasmic diffuse	Flagellar pocket region + cytoplasmic tubular (lysosome)
Vo	a	LmxM.23.1510	Ntag	Flagellar pocket region + cytoplasmic tubular (lysosome)	Flagellar pocket region + cytoplasmic diffuse/ tubular (lysosome)
Vo	a isoform	LmxM.31.0920	Ctag	Lysosome + minor signal in flagellar pocket region	were not imaged
Vo	a isoform	LmxM.31.0920	Ntag	Lysosome + minor signal in flagellar pocket region	were not imaged
Vo	c	LmxM.21.1800	Ctag	not fluorescent	not fluorescent
Vo	c	LmxM.21.1800	Ntag	not fluorescent	not fluorescent
Vo	c'	LmxM.23.0130	Ctag	not fluorescent	not fluorescent
Vo	c'	LmxM.23.0130	Ntag	not fluorescent	not fluorescent
Vo	c''	LmxM.29.3660	Ctag	not fluorescent	not fluorescent
Vo	c''	LmxM.29.3660	Ntag	Flagellar pocket region + cytoplasmic tubular (lysosome)	Flagellar pocket region + cytoplasmic diffuse
Vo	d	LmxM.05.1140	Ctag	Flagellar pocket region + cytoplasmic diffuse/tubular	Flagellar pocket region + cytoplasmic diffuse
Vo	d	LmxM.05.1140	Ntag	Flagellar pocket region + cytoplasmic diffuse/tubular	Cytoplasmic diffuse/punctate
Vo	e	LmxM.28.0640	Ctag	Cytoplasmic diffuse/tubular/punctate	Cytoplasmic diffuse/tubular/punctate
Vo	e	LmxM.28.0640	Ntag	Cytoplasmic diffuse/tubular/punctate	Cytoplasmic diffuse/tubular/punctate

### Sheet: V1E overlap summary
Gene name	Gene ID	Location	v-ATPase subunit V1E Colocalization
AP180	LmxM.24.0020	(Putative) CVC	Partial overlap
CPA	LmxM.19.1420	Lysosome	Partial overlap
RAB5A	LmxM.18.1130	(Early) endosomes	Partial overlap
GRASP	LmxM.32.2380	Golgi	No overlap/distinct signal
RAB11	LmxM.10.0910	Endosomal vesicles	Partial overlap
Clathrin heavy chain	LmxM.36.1630	Flagellar pocket	Very minor overlap
