## Supplementary Table 2 for "Vacuolar type H^+^ ATPase is involved in stress responses in *Leishmania mexicana* by regulating the lysosomal pH"

### Sheet: KO cell lines used
Knockout/Add-back cell lines	Generated in
ΔV1E	Albuquerque-Wendt et al., 2025 https://doi.org/10.1038/s41467-024-55538-7
ΔV1H	Albuquerque-Wendt et al., 2025 https://doi.org/10.1038/s41467-024-55538-7
V1E AB	Sadlova et al., 2026 https://doi.org/10.1371/journal.ppat.1014049
mNG::ATG8 ΔV1E	This work (see supplementary figure 4 for ORF verification)
mNG::CPA ΔV1E	This work (see supplementary figure 4 for ORF verification)
ΔATG5	This work (see supplementary figure 5 for ORF verification)
mNG::ATG8 ΔATG5	This work (see supplementary figure 5 for ORF verification)
pHLuorin2::CPA ΔV1E	This work (see supplementary figure 4 for ORF verification)

### Sheet: ORF primers
Name	Function	Gene ID	ORF_Forward	ORF_Reverse	Amplicon size
V1E	V-ATPase subunit V1E	LmxM.36.3100	ATGATCAACAACCCACCCCAGT	TCTCTTTGTACCACCGCTCCAG	157 bp
ATG5	Autophagy protein 5	LmxM.29.0980	ATGCTTCTCGCCATTGTGCG	CTCCCCTTCGTGAGGGAGTGGAT	308 bp
IFT88	Intraflagellar transport protein 88	LmxM.27.1130	GGGAACAACATCAACGGTCACC	CTCTTCGCCTTCTTCAGCCTCT	186 bp
